# Frontopolar cortex is a mediator of network modularity in the primate brain

**DOI:** 10.1101/2019.12.20.882837

**Authors:** Zhemeng Wu, Matthew Ainsworth, Helen Browncross, Andrew H. Bell, Mark J. Buckley

## Abstract

Primate frontopolar cortex (FPC), occupied by area 10, sits atop a functional hierarchy of prefrontal cortical regions yet little is known about its causal role influencing cognition and brain networks. We studied resting-state-functional-connectivity (rsfc) networks in rhesus monkeys with or without FPC; 86 cortical regions showed significant differences in inter-area rsfc measures in lesioned animals versus controls. K-means clustering showed these regions were organized into two distinct networks in lesioned animals, whereas the same areas clustered into four networks in control animals. These networks extended within and beyond prefrontal cortex. These results suggest that FPC is involved in mediating cortical networks in the primate brain, both within and beyond prefrontal cortex. Even after 40 months only partial recovery of lesion-induced reduced modularity had occurred. We therefore suggest that FPC might help implement long-standing diverse neural network dynamics.
