## Supplemental Table S1 for "Frontopolar cortex is a mediator of network modularity in the primate brain"

### Sheet: Sheet1
Table 1. List of cortical ROIs revealed by non-parametric permutation to be significantly different in the 2-month post-FPC-lesion group vs. control group.
ROI labels from LV-FOA-PHT composite parcellation	Cortical regions	MRI Coordinates of central voxel (mm)	Cluster number across animal groups			Control group	2-month Post-FPC lesion group	40-month post-FPC lesion group
		x		y	z
Left GustCtx (LV00)	Gustatory cortex (LV00 atlas)	-20.4		3.1	3.3	2	1	2
Left GustCtx (PHT00)	Gustatory cortex (PHT atlas)	-20.4		9.1	1.1	2	1	2
Left PrCO	Precentral opercular area of the frontal operculum	-25.6		2.8	0.9	2	1	2
Left ProM	Proisocortical motor cortex	-23		10.8	-0.5	2	1	2
Left area 12	Area 12	-23.1		11.9	3.8	3	1	2
Left area 12o	Area 12 orbital subdivision	-18.4		12.9	1.2	3	1	2
Left area 12r	Area 12 rostral subdivision	-14		21.5	10.2	3	1	1
Left area 4C	Premotor area 4C	-16.8		2.1	17.1	3	1	3
Left area 6Val	Ventral premotor area subdivision al	-21.5		4.5	12.2	3	1	3
Left area 6Vam	Ventral premotor area subdivision am	-18.1		8.3	7.9	3	1	3
Left area 6Vb	Ventral premotor area subdivision b	-26.1		3.9	6.8	2	1	2
Left InsPro	Proisocortex	-18.5		5.8	-2.7	2	1	2
Left granInsula	Granular insula cortex	-18.8		-2.6	3.3	2	1	2
Left AIP	Anterior intraparietal area	-18.6		-12.7	14.6	3	1	3
Left LIPd	Lateral intraparietal area	-15		-22.5	18.7	3	1	3
Left S2	Somatosensory area 2 (complex)	-23.7		-7.8	6.5	4	1	2
Left area 1	Somatosensory area 1	-14.3		-11.6	21.3	1	1	3
Left area 2	Somatosensory area 2	-14.8		-12.9	19.7	1	1	3
Left area 3a	Somatosensory area 3a	-12.2		-8.4	17.7	1	1	3
Left area 3b	Somatosensory area 3b	-15.7		-9	15.8	1	1	2
Left area 5V	Somatosensory area 5v	-15.1		-18.8	18.9	3	1	3
Left area 7b	Visual area 7b	-24.5		-13.9	15.2	3	1	3
Left area 7op	Parietal operculum	-22.8		-17.9	13	3	1	3
Left area 7t	Transitional area 7	-23.3		-9.9	14.8	3	1	3
Left A1	Auditory cortex area 1	-24.2		-8.5	2	1	1	2
Left PiriCtx	Piriform cortex	-13.6		5.3	-6	2	1	2
Left ST2g	Superior temporal sulc area 2, gyral	-25.6		3.3	-5.1	4	1	2
Left TLR area 36R	Area 36 of perirhinal cortex (rostral subregion)	-15.5		4.8	-16.7	3	1	1
Left Tpt	Temporo-parietal area	-28.7		-15.5	7.7	1	1	2
Left Ts	Superior temporal cortex	-28.4		-4.8	-0.6	4	1	2
Left area 35 (PHT00)	Area 35 of perirhinal cortex (PHT atlas)	-11.3		-4.3	-18.4	3	1	2
Right GustCtx (LV00)	Gustatory cortex (LV00 atlas)	21.3		2.3	3.9	2	1	2
Right GustCtx (PHT00)	Gustatory cortex (PHT atlas)	21.6		8.2	1.6	2	1	2
Right PrCO	Precentral opercular area of the frontal operculum	26.7		1.7	1.6	2	1	2
Right ProM	Proisocortical motor cortex	24.2		9.7	0.1	2	1	2
Right area 12	Area 12	24.2		10.9	4.5	3	1	2
Right area 12r	Area 12 rostral subdivision	15		20.9	10.6	3	1	1
Right area 13l	Area 13 lateral subdivision	14.6		12.9	4.1	1	1	1
Right area 6Val	Ventral premotor area 6a (lateral)	22.1		3.6	12.7	3	1	3
Right area 6Vam	Ventral premotor area 6a (medial)	18.9		7.5	8.4	3	1	3
Right area 6Vb	Ventral premotor area 6b	26.9		2.7	7.4	2	1	2
Right InsPro	Proisocortex	19.8		5	-2.2	2	1	2
Right granInsula	Granular insular cortex	19.6		-3.4	3.8	2	1	2
Right AIP	Anterior intraparietal area	18.7		-13.5	15	3	1	3
Right LIPd	Lateral intraparietal area	14.8		-23.1	19	3	1	3
Right S2	Somatosensory area 2 (complex)	24.3		-8.8	7.1	4	1	2
Right area 2	Somatosensory area 2	14.7		-13.5	20.1	1	1	3
Right area 3b	Somatosensory area 3b	15.9		-9.6	16.2	1	1	2
Right area 5V	Somatosensory area 5v	14.9		-19.4	19.3	3	1	3
Right area 7b	Visual area 7b	24.6		-15	15.9	3	1	3
Right area 7t	Transitional area 7	23.5		-10.9	15.4	3	1	3
Right A1	Auditory cortex area 1	25		-9.6	2.6	1	1	2
Right ST2g	Superior temporal sulc area 2, gyral	27		2.2	-4.5	4	1	2
Right ST2s	Superior temporal sulc area 2	23.9		2.7	-4.4	4	1	2
Right Ts	Superior temporal cortex	29.4		-6	0.1	4	1	2
Left V3A	Visual area 3a	-15.5		-32.1	13.1	2	2	1
Left area 18 (V2)	Visual area 2	-13.5		-37	1.5	2	2	3
Left DP	Dorsal prelunate area	-13		-33.3	19.1	4	2	1
Left PO	Parieto-occipital area	-4.5		-33.8	12.6	2	2	1
Left area 30	Retrosplenial cortex area 30	-1.9		-20.4	7.2	4	2	1
Left area 7a	Visual area 7a	-17.9		-24.9	18.2	3	2	3
Left MSTdp	Medial superior temporal area (subdivision dp)	-15.2		-27.1	13.7	3	2	1
Left MT	Middle temporal area	-20.2		-22.7	4.5	1	2	1
Left V4ta	V4 transitional area (anterior)	-26		-17.8	2.9	1	2	1
Left VP	Ventral posterior area	-23		-29.5	-4.8	3	2	3
Left TPOr	Superior temporal sulcus dorsal bank (rostral)	-24.5		-9.3	-3.7	1	2	1
Right 46v	Area 46 (ventral subdivision)	13.1		16.3	12.7	3	2	1
Right 8as	Area 8A	11.3		12.3	17.3	4	2	1
Right V3A	Visual area 3a	15.3		-32.8	13.5	2	2	1
Right V4tp	V4 transitional area (posterior)	22.4		-26.2	9.1	3	2	1
Right area 18 (V2)	Visual area 2	13.8		-37.5	1.9	2	2	3
Right DP	Dorsal prelunate area	12.5		-33.9	19.5	2	2	1
Right PO	Parieto-occipital area	4.3		-34	12.7	2	2	1
Right area 23	Posterior cingulate area 23	4.2		-26.4	2.8	4	2	1
Right area 23b	Posterior cingulate cortex area 23b	1.7		-16.4	13.4	4	2	1
Right area 29d	Retrosplenial cortex area 29d	2.6		-18.5	7.3	4	2	1
Right area 30	Retrosplenial cortex area 30	2.2		-20.5	7.3	4	2	1
Right area 7a	Visual area 7a	17.6		-25.7	18.7	3	2	1
Right FST	Floor of superior temporal area	20.9		-18.3	0.7	1	2	1
Right MSTda	Medial superior temporal area (subdivision da)	19.5		-23.7	9.8	1	2	1
Right MSTdp	Medial superior temporal area (subdivision dp)	15.1		-27.8	14.1	2	2	1
Right MT	Middle temporal area	20.6		-23.5	5.1	1	2	1
Right V4	Visual area 4	26.2		-27.6	4.6	3	2	1
Right V4ta	V4 transitional area (anterior)	26.6		-19	3.6	1	2	1
Right VP	Ventral posterior area	23.8		-30.5	-4.2	3	2	3
Right TPOr	Superior temporal sulcus dorsal bank (rostral)	25.5		-10.4	-3	1	2	1
